# Systematic analysis of the target recognition and repression by the Pumilio proteins

**DOI:** 10.1101/2024.05.03.592352

**Authors:** Svetlana Farberov, Igor Ulitsky

## Abstract

RNA binding proteins orchestrate the post-transcriptional fate of RNA molecules, but the principles of their action remain poorly understood. Pumilio (PUM) proteins bind 3’UTRs of mRNAs and lead to mRNA decay. To comprehensively map the determinants of recognition of sequences by PUM proteins in cells and to study the binding outcomes, we developed a massively parallel RNA assay that profiled thousands of PUM binding sites in cells undergoing various perturbations or RNA immunoprecipitation. By studying fragments from the *NORAD* long noncoding RNA, we find two features that antagonize repression by PUM proteins – G/C rich sequences, particularly those upstream of the PUM recognition element, and binding of FAM120A, which limits the repression elicited by PUM binding sites. We also find that arrays of PUM sites separated by 8–12 bases offer particularly strong repression and use them to develop a particularly sensitive reporter for PUM repression. In contrast, PUM sites separated by shorter linkers, such as some of those found in *NORAD*, exhibit strong activity interdependence, likely mediated by competition between PUM binding and formation of strong secondary structures. Overall, our findings expand our understanding of the determinants of PUM protein activity in human cells.

**Highlights:**

- A massively parallel assay reports on the binding and activity of Pumilio proteins in human cells
- G/C rich sequence context inhibits repression by Pumilio proteins
- FAM120a binds sequences with Pumilio sites and antagonizes repression by Pumilio proteins
- Arrays of Pumilio binding sites are most effective at distances of 8–12 nt.
- Strong inter-dependency in the tandem Pumilio binding sites in NORAD.
