## Supplementary material for "Systematic analysis of the target recognition and repression by the Pumilio proteins": Table S1

### Sheet: Sheet1
Group	Number of oligos
Repeats of PRE (TGTACATA) separated by 0-20 bases from the spacer TTGTTGTCGAAAAT_TGTACATA_AGCCAA	21
Repeats of PRE (TGTACATA) separated by 0-20 bases from the spacer TTGTTGTCGAAAAT_ACAACATA_AGCCAA	21
Mutations of specific mer of PREfull:TTGTTGTCGAAAATTGTACATAAGCCAA	84
Mutations of specific mer of mRPEfull:TTGTTGTCGAAAATACAACATAAGCCAA	84
Mutations of specific mer of PREb6:TGTACATA	24
Mutations of specific mer of mRPEb6:ACAACATA	24
Mutations of specific mer of PREa12:ATTGTACATAAGCCAA	48
Mutations of specific mer of mRPEa12:ATACAACATAAGCCAA	48
Mutations of specific mer of NORAD_PRE9_rep7_5:TATACTGTATATATTGTATATATAACGG	84
Mutations of specific mer of NORAD_PRE10_rep8_5:ATTCAACCCTACTGTGTATATAGCGGAC	84
NORAD PREs with 20 upstream and 6 downstream bases	14
NORAD PREs mutated with 20 upstream and 6 downstream bases	14
NORAD PREs in their original cotext	14
NORAD PREs in their original cotext, PRE mutated	14
Additional sequences from NORAD	9
WT PAR-CLIP sequences from Hafner et al.	288
Mutated PAR-CLIP tiles	288
ENCODE tiles	662
TOTAL	1825
