## Supplementary material for "Systematic analysis of the target recognition and repression by the Pumilio proteins": Table S3

### Sheet: Sheet1
Name	Number of oligos	Baseline sequence
WT NORAD NRU3 sequence	1	GGCAAGATGAATCATTATGTCTGTGCATTTTGTTTTACTTATCTGTGTATATAGTGTACATAAAGGACAGACGAGTCCTAATTGACAACATCTAGTCTTTCTGGATGTTAAAGAGGTTGCCAGTGTATGACAAAAGTAGA
Mutations in WT NORAD NRU3 sequence	299	GGCAAGATGAATCATTATGTCTGTGCATTTTGTTTTACTTATCTGTGTATATAGTGTACATAAAGGACAGACGAGTCCTAATTGACAACATCTAGTCTTTCTGGATGTTAAAGAGGTTGCCAGTGTATGACAAAAGTAGA
4mer mutations of WT NORAD NRU3 sequence	49	GGCAAGATGAATCATTATGTCTGTGCATTTTGTTTTACTTATCTGTGTATATAGTGTACATAAAGGACAGACGAGTCCTAATTGACAACATCTAGTCTTTCTGGATGTTAAAGAGGTTGCCAGTGTATGACAAAAGTAGA
6mer mutations of WT NORAD NRU3 sequence	48	GGCAAGATGAATCATTATGTCTGTGCATTTTGTTTTACTTATCTGTGTATATAGTGTACATAAAGGACAGACGAGTCCTAATTGACAACATCTAGTCTTTCTGGATGTTAAAGAGGTTGCCAGTGTATGACAAAAGTAGA
10mer mutations of WT NORAD NRU3 sequence	23	GGCAAGATGAATCATTATGTCTGTGCATTTTGTTTTACTTATCTGTGTATATAGTGTACATAAAGGACAGACGAGTCCTAATTGACAACATCTAGTCTTTCTGGATGTTAAAGAGGTTGCCAGTGTATGACAAAAGTAGA
mPRE NORAD NRU3 sequence	1	GGCAAGATGAATCATTATGTCTGTGCATTTTGTTTTACTTATCTGTGTATATAGTGTACATAAAGGACAGACGAGTCCTAATTGACAACATCTAGTCTTTCTGGATGTTAAAGAGGTTGCCAGTGTATGACAAAAGTAGA
Mutations in mPRE NORAD NRU3 sequence	299	GGCAAGATGAATCATTATGTCTGTGCATTTTGTTTTACTTATCACAGTATATAGACAACATAAAGGACAGACGAGTCCTAATTGACAACATCTAGTCTTTCTGGATGTTAAAGAGGTTGCCAGTGTATGACAAAAGTAGA
4mer mutations of mPRE NORAD NRU3 sequence	49	GGCAAGATGAATCATTATGTCTGTGCATTTTGTTTTACTTATCACAGTATATAGACAACATAAAGGACAGACGAGTCCTAATTGACAACATCTAGTCTTTCTGGATGTTAAAGAGGTTGCCAGTGTATGACAAAAGTAGA
6mer mutations of mPRE NORAD NRU3 sequence	48	GGCAAGATGAATCATTATGTCTGTGCATTTTGTTTTACTTATCACAGTATATAGACAACATAAAGGACAGACGAGTCCTAATTGACAACATCTAGTCTTTCTGGATGTTAAAGAGGTTGCCAGTGTATGACAAAAGTAGA
10mer mutations of mPRE NORAD NRU3 sequence	23	GGCAAGATGAATCATTATGTCTGTGCATTTTGTTTTACTTATCACAGTATATAGACAACATAAAGGACAGACGAGTCCTAATTGACAACATCTAGTCTTTCTGGATGTTAAAGAGGTTGCCAGTGTATGACAAAAGTAGA
WT NORAD NRU7 sequence	1	TCCATTGTGTATATGTTACATGCATTTCATTTAACTTTGCTATACTGTATATATTGTATATATAACGGACAAATTAGTCCCGATTTTATAATATCTAGTCTCTAGATATTAAAGAGGTTGCCAATGTATGACAGAAGTAG
Mutations in WT NORAD NRU7 sequence	298	TCCATTGTGTATATGTTACATGCATTTCATTTAACTTTGCTATACTGTATATATTGTATATATAACGGACAAATTAGTCCCGATTTTATAATATCTAGTCTCTAGATATTAAAGAGGTTGCCAATGTATGACAGAAGTAG
4mer mutations of WT NORAD NRU7 sequence	49	TCCATTGTGTATATGTTACATGCATTTCATTTAACTTTGCTATACTGTATATATTGTATATATAACGGACAAATTAGTCCCGATTTTATAATATCTAGTCTCTAGATATTAAAGAGGTTGCCAATGTATGACAGAAGTAG
6mer mutations of WT NORAD NRU7 sequence	46	TCCATTGTGTATATGTTACATGCATTTCATTTAACTTTGCTATACTGTATATATTGTATATATAACGGACAAATTAGTCCCGATTTTATAATATCTAGTCTCTAGATATTAAAGAGGTTGCCAATGTATGACAGAAGTAG
10mer mutations of WT NORAD NRU7 sequence	20	TCCATTGTGTATATGTTACATGCATTTCATTTAACTTTGCTATACTGTATATATTGTATATATAACGGACAAATTAGTCCCGATTTTATAATATCTAGTCTCTAGATATTAAAGAGGTTGCCAATGTATGACAGAAGTAG
mPRE NORAD NRU7 sequence	1	TCCATACAGTATATGTTACATGCATTTCATTTAACTTTGCTATACACAATATATACAATATATAACGGACAAATTAGTCCCGATTTTATAATATCTAGTCTCTAGATATTAAAGAGGTTGCCAATGTATGACAGAAGTAG
Mutations in mPRE NORAD NRU7 sequence	298	TCCATACAGTATATGTTACATGCATTTCATTTAACTTTGCTATACACAATATATACAATATATAACGGACAAATTAGTCCCGATTTTATAATATCTAGTCTCTAGATATTAAAGAGGTTGCCAATGTATGACAGAAGTAG
4mer mutations of mPRE NORAD NRU7 sequence	49	TCCATACAGTATATGTTACATGCATTTCATTTAACTTTGCTATACACAATATATACAATATATAACGGACAAATTAGTCCCGATTTTATAATATCTAGTCTCTAGATATTAAAGAGGTTGCCAATGTATGACAGAAGTAG
6mer mutations of mPRE NORAD NRU7 sequence	46	TCCATACAGTATATGTTACATGCATTTCATTTAACTTTGCTATACACAATATATACAATATATAACGGACAAATTAGTCCCGATTTTATAATATCTAGTCTCTAGATATTAAAGAGGTTGCCAATGTATGACAGAAGTAG
10mer mutations of mPRE NORAD NRU7 sequence	20	TCCATACAGTATATGTTACATGCATTTCATTTAACTTTGCTATACACAATATATACAATATATAACGGACAAATTAGTCCCGATTTTATAATATCTAGTCTCTAGATATTAAAGAGGTTGCCAATGTATGACAGAAGTAG
WT HIAT1 sequence	1	TCCAGTTATATTATTTAAAAAAGTGTTACTTTGTAAAAATTGTATATAAAGAACTGTATAGTTTACACTGTTTTCATCTTGTGTGTGGTTATTGCTTAATGCTTTTTAAACTTGGAACACTCACTATGGTTAAATAAGGT
Mutations in WT HIAT1 sequence	209	TCCAGTTATATTATTTAAAAAAGTGTTACTTTGTAAAAATTGTATATAAAGAACTGTATAGTTTACACTGTTTTCATCTTGTGTGTGGTTATTGCTTAATGCTTTTTAAACTTGGAACACTCACTATGGTTAAATAAGGT
4mer mutations of WT HIAT1 sequence	42	TCCAGTTATATTATTTAAAAAAGTGTTACTTTGTAAAAATTGTATATAAAGAACTGTATAGTTTACACTGTTTTCATCTTGTGTGTGGTTATTGCTTAATGCTTTTTAAACTTGGAACACTCACTATGGTTAAATAAGGT
6mer mutations of WT HIAT1 sequence	41	TCCAGTTATATTATTTAAAAAAGTGTTACTTTGTAAAAATTGTATATAAAGAACTGTATAGTTTACACTGTTTTCATCTTGTGTGTGGTTATTGCTTAATGCTTTTTAAACTTGGAACACTCACTATGGTTAAATAAGGT
10mer mutations of WT HIAT1 sequence	19	TCCAGTTATATTATTTAAAAAAGTGTTACTTTGTAAAAATTGTATATAAAGAACTGTATAGTTTACACTGTTTTCATCTTGTGTGTGGTTATTGCTTAATGCTTTTTAAACTTGGAACACTCACTATGGTTAAATAAGGT
Placements of TGTATATA into WT HIAT1 sequence	45	TCCAGTTATATTATTTAAAAAAGTGTTACTTTGTAAAAATTGTATATAAAGAACTGTATAGTTTACACTGTTTTCATCTTGTGTGTGGTTATTGCTTAATGCTTTTTAAACTTGGAACACTCACTATGGTTAAATAAGGT
mPRE HIAT1 sequence	1	TCCAGTTATATTATTTAAAAAAGTGTTACTTTGTAAAAATACAATATAAAGAACTGTATAGTTTACACTGTTTTCATCTTGTGTGTGGTTATTGCTTAATGCTTTTTAAACTTGGAACACTCACTATGGTTAAATAAGGT
Mutations in mPRE HIAT1 sequence	209	TCCAGTTATATTATTTAAAAAAGTGTTACTTTGTAAAAATACAATATAAAGAACTGTATAGTTTACACTGTTTTCATCTTGTGTGTGGTTATTGCTTAATGCTTTTTAAACTTGGAACACTCACTATGGTTAAATAAGGT
4mer mutations of mPRE HIAT1 sequence	42	TCCAGTTATATTATTTAAAAAAGTGTTACTTTGTAAAAATACAATATAAAGAACTGTATAGTTTACACTGTTTTCATCTTGTGTGTGGTTATTGCTTAATGCTTTTTAAACTTGGAACACTCACTATGGTTAAATAAGGT
6mer mutations of mPRE HIAT1 sequence	41	TCCAGTTATATTATTTAAAAAAGTGTTACTTTGTAAAAATACAATATAAAGAACTGTATAGTTTACACTGTTTTCATCTTGTGTGTGGTTATTGCTTAATGCTTTTTAAACTTGGAACACTCACTATGGTTAAATAAGGT
10mer mutations of mPRE HIAT1 sequence	19	TCCAGTTATATTATTTAAAAAAGTGTTACTTTGTAAAAATACAATATAAAGAACTGTATAGTTTACACTGTTTTCATCTTGTGTGTGGTTATTGCTTAATGCTTTTTAAACTTGGAACACTCACTATGGTTAAATAAGGT
Placements of TGTATATA into mHafner_HIAT1:1-90	45	TCCAGTTATATTATTTAAAAAAGTGTTACTTTGTAAAAATACAATATAAAGAACTGTATAGTTTACACTGTTTTCATCTTGTGTGTGGTTATTGCTTAATGCTTTTTAAACTTGGAACACTCACTATGGTTAAATAAGGT
WT MGEA5 sequence	1	TGTGGCAAAAGCCTACAATTGACAAACTTGTAAATTTCTTTGTATATAAACTAGCTGTAACCTGACTATCCTTTGTGTTTACTGTTTTTGTAAATTTTTTTCCTCTATAAATGAAAGGGTGTTGGTTCAGAATGGCACTT
Mutations in WT MGEA5 sequence	210	TGTGGCAAAAGCCTACAATTGACAAACTTGTAAATTTCTTTGTATATAAACTAGCTGTAACCTGACTATCCTTTGTGTTTACTGTTTTTGTAAATTTTTTTCCTCTATAAATGAAAGGGTGTTGGTTCAGAATGGCACTT
4mer mutations of WT MGEA5 sequence	43	TGTGGCAAAAGCCTACAATTGACAAACTTGTAAATTTCTTTGTATATAAACTAGCTGTAACCTGACTATCCTTTGTGTTTACTGTTTTTGTAAATTTTTTTCCTCTATAAATGAAAGGGTGTTGGTTCAGAATGGCACTT
6mer mutations of WT MGEA5 sequence	42	TGTGGCAAAAGCCTACAATTGACAAACTTGTAAATTTCTTTGTATATAAACTAGCTGTAACCTGACTATCCTTTGTGTTTACTGTTTTTGTAAATTTTTTTCCTCTATAAATGAAAGGGTGTTGGTTCAGAATGGCACTT
10mer mutations of WT MGEA5 sequence	20	TGTGGCAAAAGCCTACAATTGACAAACTTGTAAATTTCTTTGTATATAAACTAGCTGTAACCTGACTATCCTTTGTGTTTACTGTTTTTGTAAATTTTTTTCCTCTATAAATGAAAGGGTGTTGGTTCAGAATGGCACTT
Placements of TGTATATA into WT MGEA5 sequence	45	TGTGGCAAAAGCCTACAATTGACAAACTTGTAAATTTCTTTGTATATAAACTAGCTGTAACCTGACTATCCTTTGTGTTTACTGTTTTTGTAAATTTTTTTCCTCTATAAATGAAAGGGTGTTGGTTCAGAATGGCACTT
mPRE MGEA5 sequence	1	TGTGGCAAAAGCCTACAATTGACAAACTTGTAAATTTCTTACAATATAAACTAGCTGTAACCTGACTATCCTTTGTGTTTACTGTTTTTGTAAATTTTTTTCCTCTATAAATGAAAGGGTGTTGGTTCAGAATGGCACTT
Mutations in mPRE MGEA5 sequence	210	TGTGGCAAAAGCCTACAATTGACAAACTTGTAAATTTCTTACAATATAAACTAGCTGTAACCTGACTATCCTTTGTGTTTACTGTTTTTGTAAATTTTTTTCCTCTATAAATGAAAGGGTGTTGGTTCAGAATGGCACTT
4mer mutations of mPRE MGEA5 sequence	43	TGTGGCAAAAGCCTACAATTGACAAACTTGTAAATTTCTTACAATATAAACTAGCTGTAACCTGACTATCCTTTGTGTTTACTGTTTTTGTAAATTTTTTTCCTCTATAAATGAAAGGGTGTTGGTTCAGAATGGCACTT
6mer mutations of mPRE MGEA5 sequence	42	TGTGGCAAAAGCCTACAATTGACAAACTTGTAAATTTCTTACAATATAAACTAGCTGTAACCTGACTATCCTTTGTGTTTACTGTTTTTGTAAATTTTTTTCCTCTATAAATGAAAGGGTGTTGGTTCAGAATGGCACTT
10mer mutations of mPRE MGEA5 sequence	20	TGTGGCAAAAGCCTACAATTGACAAACTTGTAAATTTCTTACAATATAAACTAGCTGTAACCTGACTATCCTTTGTGTTTACTGTTTTTGTAAATTTTTTTCCTCTATAAATGAAAGGGTGTTGGTTCAGAATGGCACTT
Placements of TGTATATA into mPRE MGEA5 sequence	45	TGTGGCAAAAGCCTACAATTGACAAACTTGTAAATTTCTTACAATATAAACTAGCTGTAACCTGACTATCCTTTGTGTTTACTGTTTTTGTAAATTTTTTTCCTCTATAAATGAAAGGGTGTTGGTTCAGAATGGCACTT
WT PGBD4 sequence	1	AGATTTCATTGCAGAAGATCAAACCTGTGTTCGACTTTCTTGTAAATAAATTTTCCACTGTATATACTCCAAACAGAAACATTGCAGTTGATGAATCACTGATGCTGTTCAAGGGGCCATTAGCTATGAAGCAGTACCTC
Mutations in WT PGBD4 sequence	209	AGATTTCATTGCAGAAGATCAAACCTGTGTTCGACTTTCTTGTAAATAAATTTTCCACTGTATATACTCCAAACAGAAACATTGCAGTTGATGAATCACTGATGCTGTTCAAGGGGCCATTAGCTATGAAGCAGTACCTC
4mer mutations of WT PGBD4 sequence	42	AGATTTCATTGCAGAAGATCAAACCTGTGTTCGACTTTCTTGTAAATAAATTTTCCACTGTATATACTCCAAACAGAAACATTGCAGTTGATGAATCACTGATGCTGTTCAAGGGGCCATTAGCTATGAAGCAGTACCTC
6mer mutations of WT PGBD4 sequence	41	AGATTTCATTGCAGAAGATCAAACCTGTGTTCGACTTTCTTGTAAATAAATTTTCCACTGTATATACTCCAAACAGAAACATTGCAGTTGATGAATCACTGATGCTGTTCAAGGGGCCATTAGCTATGAAGCAGTACCTC
10mer mutations of WT PGBD4 sequence	20	AGATTTCATTGCAGAAGATCAAACCTGTGTTCGACTTTCTTGTAAATAAATTTTCCACTGTATATACTCCAAACAGAAACATTGCAGTTGATGAATCACTGATGCTGTTCAAGGGGCCATTAGCTATGAAGCAGTACCTC
Placements of TGTATATA into WT PGBD4 sequence	45	AGATTTCATTGCAGAAGATCAAACCTGTGTTCGACTTTCTTGTAAATAAATTTTCCACTGTATATACTCCAAACAGAAACATTGCAGTTGATGAATCACTGATGCTGTTCAAGGGGCCATTAGCTATGAAGCAGTACCTC
mPRE PGBD4 sequence	1	AGATTTCATTGCAGAAGATCAAACCTGTGTTCGACTTTCTACAAAATAAATTTTCCACACAATATACTCCAAACAGAAACATTGCAGTTGATGAATCACTGATGCTGTTCAAGGGGCCATTAGCTATGAAGCAGTACCTC
Mutations in mPRE PGBD4 sequence	209	AGATTTCATTGCAGAAGATCAAACCTGTGTTCGACTTTCTACAAAATAAATTTTCCACACAATATACTCCAAACAGAAACATTGCAGTTGATGAATCACTGATGCTGTTCAAGGGGCCATTAGCTATGAAGCAGTACCTC
4mer mutations of mPRE PGBD4 sequence	42	AGATTTCATTGCAGAAGATCAAACCTGTGTTCGACTTTCTACAAAATAAATTTTCCACACAATATACTCCAAACAGAAACATTGCAGTTGATGAATCACTGATGCTGTTCAAGGGGCCATTAGCTATGAAGCAGTACCTC
6mer mutations of mPRE PGBD4 sequence	41	AGATTTCATTGCAGAAGATCAAACCTGTGTTCGACTTTCTACAAAATAAATTTTCCACACAATATACTCCAAACAGAAACATTGCAGTTGATGAATCACTGATGCTGTTCAAGGGGCCATTAGCTATGAAGCAGTACCTC
10mer mutations of mPRE PGBD4 sequence	20	AGATTTCATTGCAGAAGATCAAACCTGTGTTCGACTTTCTACAAAATAAATTTTCCACACAATATACTCCAAACAGAAACATTGCAGTTGATGAATCACTGATGCTGTTCAAGGGGCCATTAGCTATGAAGCAGTACCTC
Placements of TGTATATA into mPRE PGBD4 sequence	45	AGATTTCATTGCAGAAGATCAAACCTGTGTTCGACTTTCTACAAAATAAATTTTCCACACAATATACTCCAAACAGAAACATTGCAGTTGATGAATCACTGATGCTGTTCAAGGGGCCATTAGCTATGAAGCAGTACCTC
WT AP1S1 sequence	1	GAACTGATGTCACCCCAGATGTCCTTCCCTCCCTAATAACTGTAAATATATAAATATGTCAGGTTAAAGGGAAAAGGTGTTCAGGGCACTTCTTGTCCTCTCTGTCCCATAACCTACCTCCACCCTCCCCCTAGCCAGCC
Mutations in WT AP1S1 sequence	266	GAACTGATGTCACCCCAGATGTCCTTCCCTCCCTAATAACTGTAAATATATAAATATGTCAGGTTAAAGGGAAAAGGTGTTCAGGGCACTTCTTGTCCTCTCTGTCCCATAACCTACCTCCACCCTCCCCCTAGCCAGCC
4mer mutations of WT AP1S1 sequence	41	GAACTGATGTCACCCCAGATGTCCTTCCCTCCCTAATAACTGTAAATATATAAATATGTCAGGTTAAAGGGAAAAGGTGTTCAGGGCACTTCTTGTCCTCTCTGTCCCATAACCTACCTCCACCCTCCCCCTAGCCAGCC
6mer mutations of WT AP1S1 sequence	40	GAACTGATGTCACCCCAGATGTCCTTCCCTCCCTAATAACTGTAAATATATAAATATGTCAGGTTAAAGGGAAAAGGTGTTCAGGGCACTTCTTGTCCTCTCTGTCCCATAACCTACCTCCACCCTCCCCCTAGCCAGCC
10mer mutations of WT AP1S1 sequence	19	GAACTGATGTCACCCCAGATGTCCTTCCCTCCCTAATAACTGTAAATATATAAATATGTCAGGTTAAAGGGAAAAGGTGTTCAGGGCACTTCTTGTCCTCTCTGTCCCATAACCTACCTCCACCCTCCCCCTAGCCAGCC
mPRE AP1S1 sequence	1	GAACTGATGTCACCCCAGATGTCCTTCCCTCCCTAATAACACAAAATATATAAATATGTCAGGTTAAAGGGAAAAGGTGTTCAGGGCACTTCTTGTCCTCTCTGTCCCATAACCTACCTCCACCCTCCCCCTAGCCAGCC
Mutations in mPRE AP1S1 sequence	266	GAACTGATGTCACCCCAGATGTCCTTCCCTCCCTAATAACACAAAATATATAAATATGTCAGGTTAAAGGGAAAAGGTGTTCAGGGCACTTCTTGTCCTCTCTGTCCCATAACCTACCTCCACCCTCCCCCTAGCCAGCC
4mer mutations of mPRE AP1S1 sequence	41	GAACTGATGTCACCCCAGATGTCCTTCCCTCCCTAATAACACAAAATATATAAATATGTCAGGTTAAAGGGAAAAGGTGTTCAGGGCACTTCTTGTCCTCTCTGTCCCATAACCTACCTCCACCCTCCCCCTAGCCAGCC
6mer mutations of mPRE AP1S1 sequence	40	GAACTGATGTCACCCCAGATGTCCTTCCCTCCCTAATAACACAAAATATATAAATATGTCAGGTTAAAGGGAAAAGGTGTTCAGGGCACTTCTTGTCCTCTCTGTCCCATAACCTACCTCCACCCTCCCCCTAGCCAGCC
10mer mutations of mPRE AP1S1 sequence	19	GAACTGATGTCACCCCAGATGTCCTTCCCTCCCTAATAACACAAAATATATAAATATGTCAGGTTAAAGGGAAAAGGTGTTCAGGGCACTTCTTGTCCTCTCTGTCCCATAACCTACCTCCACCCTCCCCCTAGCCAGCC
WT SMARCA2 sequence	1	GAGGAAATGGAAGAGGAAGTACGGCTTAAGAAGCGAAAAAGACGAAGAAATGTGGATAAAGATCCTGCAAAAGAAGATGTGGAAAAAGCTAAGAAGAGAAGAGGCCGCCCTCCCGCTGAGAAACTGTCACCAAATCCCCC
Mutations in WT SMARCA2 sequence	267	GAGGAAATGGAAGAGGAAGTACGGCTTAAGAAGCGAAAAAGACGAAGAAATGTGGATAAAGATCCTGCAAAAGAAGATGTGGAAAAAGCTAAGAAGAGAAGAGGCCGCCCTCCCGCTGAGAAACTGTCACCAAATCCCCC
4mer mutations of WT SMARCA2 sequence	42	GAGGAAATGGAAGAGGAAGTACGGCTTAAGAAGCGAAAAAGACGAAGAAATGTGGATAAAGATCCTGCAAAAGAAGATGTGGAAAAAGCTAAGAAGAGAAGAGGCCGCCCTCCCGCTGAGAAACTGTCACCAAATCCCCC
6mer mutations of WT SMARCA2 sequence	40	GAGGAAATGGAAGAGGAAGTACGGCTTAAGAAGCGAAAAAGACGAAGAAATGTGGATAAAGATCCTGCAAAAGAAGATGTGGAAAAAGCTAAGAAGAGAAGAGGCCGCCCTCCCGCTGAGAAACTGTCACCAAATCCCCC
10mer mutations of WT SMARCA2 sequence	19	GAGGAAATGGAAGAGGAAGTACGGCTTAAGAAGCGAAAAAGACGAAGAAATGTGGATAAAGATCCTGCAAAAGAAGATGTGGAAAAAGCTAAGAAGAGAAGAGGCCGCCCTCCCGCTGAGAAACTGTCACCAAATCCCCC
mPRE SMARCA2 sequence	1	GAGGAAATGGAAGAGGAAGTACGGCTTAAGAAGCGAAAAAGACGAAGAAAACAGGATAAAGATCCTGCAAAAGAAGATGTGGAAAAAGCTAAGAAGAGAAGAGGCCGCCCTCCCGCTGAGAAACTGTCACCAAATCCCCC
Single base mutations of mPRE SMARCA2 sequence	267	GAGGAAATGGAAGAGGAAGTACGGCTTAAGAAGCGAAAAAGACGAAGAAAACAGGATAAAGATCCTGCAAAAGAAGATGTGGAAAAAGCTAAGAAGAGAAGAGGCCGCCCTCCCGCTGAGAAACTGTCACCAAATCCCCC
4mer mutations of mPRE SMARCA2 sequence	42	GAGGAAATGGAAGAGGAAGTACGGCTTAAGAAGCGAAAAAGACGAAGAAAACAGGATAAAGATCCTGCAAAAGAAGATGTGGAAAAAGCTAAGAAGAGAAGAGGCCGCCCTCCCGCTGAGAAACTGTCACCAAATCCCCC
6mer mutations of mPRE SMARCA2 sequence	40	GAGGAAATGGAAGAGGAAGTACGGCTTAAGAAGCGAAAAAGACGAAGAAAACAGGATAAAGATCCTGCAAAAGAAGATGTGGAAAAAGCTAAGAAGAGAAGAGGCCGCCCTCCCGCTGAGAAACTGTCACCAAATCCCCC
10mer mutations of mPRE SMARCA2 sequence	19	GAGGAAATGGAAGAGGAAGTACGGCTTAAGAAGCGAAAAAGACGAAGAAAACAGGATAAAGATCCTGCAAAAGAAGATGTGGAAAAAGCTAAGAAGAGAAGAGGCCGCCCTCCCGCTGAGAAACTGTCACCAAATCCCCC
WT IRF2BP1 sequence	1	CGCGGATAAATTATTCCCTCCCCGACCCAGCCCAGTGCCACCTCTATCTGTGTACATACTCCCTTCTTCCACCCAGATGGGTCCCCTGGGGTAGATGCATTGTGGGTGGGGGGAGAAAGCTTGTGGCTCCTGTCCGAGGG
Mutations in WT IRF2BP1 sequence	269	CGCGGATAAATTATTCCCTCCCCGACCCAGCCCAGTGCCACCTCTATCTGTGTACATACTCCCTTCTTCCACCCAGATGGGTCCCCTGGGGTAGATGCATTGTGGGTGGGGGGAGAAAGCTTGTGGCTCCTGTCCGAGGG
4mer mutations of WT IRF2BP1 sequence	44	CGCGGATAAATTATTCCCTCCCCGACCCAGCCCAGTGCCACCTCTATCTGTGTACATACTCCCTTCTTCCACCCAGATGGGTCCCCTGGGGTAGATGCATTGTGGGTGGGGGGAGAAAGCTTGTGGCTCCTGTCCGAGGG
6mer mutations of WT IRF2BP1 sequence	43	CGCGGATAAATTATTCCCTCCCCGACCCAGCCCAGTGCCACCTCTATCTGTGTACATACTCCCTTCTTCCACCCAGATGGGTCCCCTGGGGTAGATGCATTGTGGGTGGGGGGAGAAAGCTTGTGGCTCCTGTCCGAGGG
10mer mutations of WT IRF2BP1 sequence	21	CGCGGATAAATTATTCCCTCCCCGACCCAGCCCAGTGCCACCTCTATCTGTGTACATACTCCCTTCTTCCACCCAGATGGGTCCCCTGGGGTAGATGCATTGTGGGTGGGGGGAGAAAGCTTGTGGCTCCTGTCCGAGGG
mPRE IRF2BP1 sequence	1	CGCGGATAAATTATTCCCTCCCCGACCCAGCCCAGTGCCACCTCTATCACAGTACATACTCCCTTCTTCCACCCAGATGGGTCCCCTGGGGTAGATGCATTGTGGGTGGGGGGAGAAAGCTTGTGGCTCCTGTCCGAGGG
Mutations in mPRE IRF2BP1 sequence	269	CGCGGATAAATTATTCCCTCCCCGACCCAGCCCAGTGCCACCTCTATCACAGTACATACTCCCTTCTTCCACCCAGATGGGTCCCCTGGGGTAGATGCATTGTGGGTGGGGGGAGAAAGCTTGTGGCTCCTGTCCGAGGG
4mer mutations of mPRE IRF2BP1 sequence	44	CGCGGATAAATTATTCCCTCCCCGACCCAGCCCAGTGCCACCTCTATCACAGTACATACTCCCTTCTTCCACCCAGATGGGTCCCCTGGGGTAGATGCATTGTGGGTGGGGGGAGAAAGCTTGTGGCTCCTGTCCGAGGG
6mer mutations of mPRE IRF2BP1 sequence	43	CGCGGATAAATTATTCCCTCCCCGACCCAGCCCAGTGCCACCTCTATCACAGTACATACTCCCTTCTTCCACCCAGATGGGTCCCCTGGGGTAGATGCATTGTGGGTGGGGGGAGAAAGCTTGTGGCTCCTGTCCGAGGG
10mer mutations of mPRE IRF2BP1 sequence	21	CGCGGATAAATTATTCCCTCCCCGACCCAGCCCAGTGCCACCTCTATCACAGTACATACTCCCTTCTTCCACCCAGATGGGTCCCCTGGGGTAGATGCATTGTGGGTGGGGGGAGAAAGCTTGTGGCTCCTGTCCGAGGG
Repeats of TTGTTGTCGAAAATTGTACATAAGCCAA	1
Repeats of CGAAAATTGTACATAAGCCAA	1
Repeats of GAAAATTGTACATAAGCCAA	1
Repeats of TTGTTGTCGAAAATACAACATAAGCCAA	1
Repeats of CGAAAATACAACATAAGCCAA	1
Repeats of GAAAATACAACATAAGCCAA	1
Mutations in GAAAATTGTATATAAGCCAA, repeated	60
Mutations in GAAAATACAATATAAGCCAA, repeated	60
Mutations in TAAAATTGTATATAATATAA, repeated	60
Mutations in TAAAATACAATATAATATAA, repeated	60
